# A novel system to map protein interactions reveals evolutionarily conserved immune evasion pathways on transmissible cancers

**DOI:** 10.1101/831404

**Authors:** Andrew S. Flies, Jocelyn M. Darby, Patrick R. Lennard, Peter R. Murphy, Chrissie E. B. Ong, Terry L. Pinfold, A. Bruce Lyons, Gregory M. Woods, Amanda L. Patchett

## Abstract

Immune checkpoint immunotherapy has revolutionized medicine, but translational success for new treatments remains low. Around 40% of humans and Tasmanian devils (*Sarcophilus harrisii*) develop cancer in their lifetime, compared to less than 10% for most species. Additionally, devils are affected by two of the three known transmissible cancers in mammals. Unfortunately, little is known about of immune checkpoints in devils and other non-model species, largely due to a lack of species-specific reagents. We developed a simple cut-and-paste reagent development method applicable to any vertebrate species and show that immune checkpoint interactions are conserved across 160 million years of evolution. The inhibitory checkpoint molecule CD200 is highly expressed on devil facial tumor cells. We are the first to demonstrate that co-expression of CD200R1 can block CD200 expression. The evolutionarily conserved pathways suggest that naturally occurring cancers in devils and other species can serve as models for understanding cancer and immunological tolerance.

**GRAPHICAL ABSTRACT:** 
