## Supplementary Tables for "A novel system to map protein interactions reveals evolutionarily conserved immune evasion pathways on transmissible cancers"

### Sheet: S1_searches
Table S1. Search terms for mammalian immune research studies
#	Order	Cancer terms 2009-2019	Checkpoint terms 2009-2019	MHC terms 2009-2019	Cancer results 2009-2019	Checkpoint results 2009-2019	MHC results 2009-2019	Cancer terms all time	Checkpoint terms all time	MHC terms all time	Cancer results all time	Checkpoint results all time	MHC results all time
1	Human	ALL=("immune") AND ALL=("cancer" OR "tumor" OR "tumour" OR "metastasis" OR "metastatic") AND ALL=("primate" OR "primates" OR "human") AND PY=(2009-2019)	ALL=("immune") AND ALL=("checkpoint" OR "cell surface protein" OR "CTLA-4" OR "PD-1" OR "PD-L1") AND ALL=("primate" OR "primates" OR "human") AND PY=(2009-2019)	ALL=("immune") AND ALL=("MHC") AND ALL=("primate" OR "primates" OR "human") AND PY=(2009-2019)	47927	6511	5493	ALL=("immune") AND ALL=("cancer" OR "tumor" OR "tumour" OR "metastasis" OR "metastatic") AND ALL=("primate" OR "primates" OR "human")	ALL=("immune") AND ALL=("checkpoint" OR "cell surface protein" OR "CTLA-4" OR "PD-1" OR "PD-L1") AND ALL=("primate" OR "primates" OR "human")	ALL=("immune") AND ALL=("MHC") AND ALL=("primate" OR "primates" OR "human")	81826	7472	12661
2	Primatomorpha	ALL=("immune") AND ALL=("cancer" OR "tumor" OR "tumour" OR "metastasis" OR "metastatic") AND ALL=("Primatomorpha" OR "primate" OR "primates" OR "ape" OR "monkey") AND PY=(2009-2019)	ALL=("immune") AND ALL=("checkpoint" OR "cell surface protein" OR "CTLA-4" OR "PD-1" OR "PD-L1") AND ALL=("Primatomorpha" OR "primate" OR "primates" OR "ape" OR "monkey") AND PY=(2009-2019)	ALL=("immune") AND ALL=("MHC") AND ALL=("Primatomorpha" OR "primate" OR "primates" OR "ape" OR "monkey") AND PY=(2009-2019)	860	95	324	ALL=("immune") AND ALL=("cancer" OR "tumor" OR "tumour" OR "metastasis" OR "metastatic") AND ALL=("Primatomorpha" OR "primate" OR "primates" OR "ape" OR "monkey")	ALL=("immune") AND ALL=("checkpoint" OR "cell surface protein" OR "CTLA-4" OR "PD-1" OR "PD-L1") AND ALL=("Primatomorpha" OR "primate" OR "primates" OR "ape" OR "monkey")	ALL=("immune") AND ALL=("MHC") AND ALL=("Primatomorpha" OR "primate" OR "primates" OR "ape" OR "monkey")	1562	117	644
3	Lagomorpha	ALL=("immune") AND ALL=("cancer" OR "tumor" OR "tumour" OR "metastasis" OR "metastatic") AND ALL=("lagomorph" OR "lagomorpha" OR "Oryctolagus" OR "Lepus" OR " Leporidae" OR " Ochotonidae") AND PY=(2009-2019)	ALL=("immune") AND ALL=("checkpoint" OR "cell surface protein" OR "CTLA-4" OR "PD-1" OR "PD-L1") AND ALL=("lagomorph" OR "lagomorpha" OR "Oryctolagus" OR "Lepus" OR " Leporidae" OR " Ochotonidae") AND PY=(2009-2019)	ALL=("immune") AND ALL=("MHC") AND ALL=("lagomorph" OR "lagomorpha" OR "Oryctolagus" OR "Lepus" OR " Leporidae" OR " Ochotonidae") AND PY=(2009-2019)	9	0	4	ALL=("immune") AND ALL=("cancer" OR "tumor" OR "tumour" OR "metastasis" OR "metastatic") AND ALL=("lagomorph" OR "lagomorpha" OR "Oryctolagus" OR "Lepus" OR " Leporidae" OR " Ochotonidae")	ALL=("immune") AND ALL=("checkpoint" OR "cell surface protein" OR "CTLA-4" OR "PD-1" OR "PD-L1") AND ALL=("lagomorph" OR "lagomorpha" OR "Oryctolagus" OR "Lepus" OR " Leporidae" OR " Ochotonidae")	ALL=("immune") AND ALL=("MHC") AND ALL=("lagomorph" OR "lagomorpha" OR "Oryctolagus" OR "Lepus" OR " Leporidae" OR " Ochotonidae")	12	0	5
4	Rodentia	ALL=("immune") AND ALL=("cancer" OR "tumor" OR "tumour" OR "metastasis" OR "metastatic") AND ALL=("rodentia" OR "rodent" OR "mouse" OR "rat") AND PY=(2009-2019)	ALL=("immune") AND ALL=("checkpoint" OR "cell surface protein" OR "CTLA-4" OR "PD-1" OR "PD-L1") AND ALL=("rodentia" OR "rodent" OR "mouse" OR "rat") AND PY=(2009-2019)	ALL=("immune") AND ALL=("MHC") AND ALL=("rodentia" OR "rodent" OR "mouse" OR "rat") AND PY=(2009-2019)	14337	1665	1807	ALL=("immune") AND ALL=("cancer" OR "tumor" OR "tumour" OR "metastasis" OR "metastatic") AND ALL=("rodentia" OR "rodent" OR "mouse" OR "rat")	ALL=("immune") AND ALL=("checkpoint" OR "cell surface protein" OR "CTLA-4" OR "PD-1" OR "PD-L1") AND ALL=("rodentia" OR "rodent" OR "mouse" OR "rat")	ALL=("immune") AND ALL=("MHC") AND ALL=("rodentia" OR "rodent" OR "mouse" OR "rat")	24235	1924	4585
5	Cetartiodactyla	ALL=("immune") AND ALL=("cancer" OR "tumor" OR "tumour" OR "metastasis" OR "metastatic") AND ALL=("cetartiodactyla" OR "cetacea" OR "cetacean" OR "whale" OR "dolphin") AND PY=(2009-2019)	ALL=("immune") AND ALL=("checkpoint" OR "cell surface protein" OR "CTLA-4" OR "PD-1" OR "PD-L1") AND ALL=("cetartiodactyla" OR "cetacea" OR "cetacean" OR "whale" OR "dolphin") AND PY=(2009-2019)	ALL=("immune") AND ALL=("MHC") AND ALL=("cetartiodactyla" OR "cetacea" OR "cetacean" OR "whale" OR "dolphin") AND PY=(2009-2019)	11	1	22	ALL=("immune") AND ALL=("cancer" OR "tumor" OR "tumour" OR "metastasis" OR "metastatic") AND ALL=("cetartiodactyla" OR "cetacea" OR "cetacean" OR "whale" OR "dolphin")	ALL=("immune") AND ALL=("checkpoint" OR "cell surface protein" OR "CTLA-4" OR "PD-1" OR "PD-L1") AND ALL=("cetartiodactyla" OR "cetacea" OR "cetacean" OR "whale" OR "dolphin")	ALL=("immune") AND ALL=("MHC") AND ALL=("cetartiodactyla" OR "cetacea" OR "cetacean" OR "whale" OR "dolphin")	29	1	48
6	Artiodactyla	ALL=("immune") AND ALL=("cancer" OR "tumor" OR "tumour" OR "metastasis" OR "metastatic") AND ALL=("Artiodactyl" OR "Artiodactyla" OR "cattle" OR "goat" OR "sheep") AND PY=(2009-2019)	ALL=("immune") AND ALL=("checkpoint" OR "cell surface protein" OR "CTLA-4" OR "PD-1" OR "PD-L1") AND ALL=("Artiodactyl" OR "Artiodactyla" OR "cattle" OR "goat" OR "sheep") AND PY=(2009-2019)	ALL=("immune") AND ALL=("MHC") AND ALL=("Artiodactyl" OR "Artiodactyla" OR "cattle" OR "goat" OR "sheep") AND PY=(2009-2019)	431	29	234	ALL=("immune") AND ALL=("cancer" OR "tumor" OR "tumour" OR "metastasis" OR "metastatic") AND ALL=("Artiodactyl" OR "Artiodactyla" OR "cattle" OR "goat" OR "sheep")	ALL=("immune") AND ALL=("checkpoint" OR "cell surface protein" OR "CTLA-4" OR "PD-1" OR "PD-L1") AND ALL=("Artiodactyl" OR "Artiodactyla" OR "cattle" OR "goat" OR "sheep")	ALL=("immune") AND ALL=("MHC") AND ALL=("Artiodactyl" OR "Artiodactyla" OR "cattle" OR "goat" OR "sheep")	890	46	522
7	Perissodactyla	ALL=("immune") AND ALL=("cancer" OR "tumor" OR "tumour" OR "metastasis" OR "metastatic") AND ALL=("Perissodactyl" OR "Perissodactyla" OR "horse" OR "equid" OR "equine") AND PY=(2009-2019)	ALL=("immune") AND ALL=("checkpoint" OR "cell surface protein" OR "CTLA-4" OR "PD-1" OR "PD-L1") AND ALL=("Perissodactyl" OR "Perissodactyla" OR "horse" OR "equid" OR "equine") AND PY=(2009-2019)	ALL=("immune") AND ALL=("MHC") AND ALL=("Perissodactyl" OR "Perissodactyla" OR "horse" OR "equid" OR "equine") AND PY=(2009-2019)	211	8	72	ALL=("immune") AND ALL=("cancer" OR "tumor" OR "tumour" OR "metastasis" OR "metastatic") AND ALL=("Perissodactyl" OR "Perissodactyla" OR "horse" OR "equid" OR "equine")	ALL=("immune") AND ALL=("checkpoint" OR "cell surface protein" OR "CTLA-4" OR "PD-1" OR "PD-L1") AND ALL=("Perissodactyl" OR "Perissodactyla" OR "horse" OR "equid" OR "equine")	ALL=("immune") AND ALL=("MHC") AND ALL=("Perissodactyl" OR "Perissodactyla" OR "horse" OR "equid" OR "equine")	334	9	128
8	Carnivora	ALL=("immune") AND ALL=("cancer" OR "tumor" OR "tumour" OR "metastasis" OR "metastatic") AND ALL=("carnivora" OR "canis" OR "canid" OR "dog" OR "felis" OR "felid" OR "cat") AND PY=(2009-2019)	ALL=("immune") AND ALL=("checkpoint" OR "cell surface protein" OR "CTLA-4" OR "PD-1" OR "PD-L1") AND ALL=("carnivora" OR "canis" OR "canid" OR "dog" OR "felis" OR "felid" OR "cat") AND PY=(2009-2019)	ALL=("immune") AND ALL=("MHC") AND ALL=("carnivora" OR "canis" OR "canid" OR "dog" OR "felis" OR "felid" OR "cat") AND PY=(2009-2019)	494	34	85	ALL=("immune") AND ALL=("cancer" OR "tumor" OR "tumour" OR "metastasis" OR "metastatic") AND ALL=("carnivora" OR "canis" OR "canid" OR "dog" OR "felis" OR "felid" OR "cat")	ALL=("immune") AND ALL=("checkpoint" OR "cell surface protein" OR "CTLA-4" OR "PD-1" OR "PD-L1") AND ALL=("carnivora" OR "canis" OR "canid" OR "dog" OR "felis" OR "felid" OR "cat")	ALL=("immune") AND ALL=("MHC") AND ALL=("carnivora" OR "canis" OR "canid" OR "dog" OR "felis" OR "felid" OR "cat")	786	43	173
9	Pholidoea	ALL=("immune") AND ALL=("cancer" OR "tumor" OR "tumour" OR "metastasis" OR "metastatic") AND ALL=("Pholidoea" OR "pangolin") AND PY=(2009-2019)	ALL=("immune") AND ALL=("checkpoint" OR "cell surface protein" OR "CTLA-4" OR "PD-1" OR "PD-L1") AND ALL=("Pholidoea" OR "pangolin") AND PY=(2009-2019)	ALL=("immune") AND ALL=("MHC") AND ALL=("Pholidoea" OR "pangolin") AND PY=(2009-2019)	0	0	0	ALL=("immune") AND ALL=("cancer" OR "tumor" OR "tumour" OR "metastasis" OR "metastatic") AND ALL=("Pholidoea" OR "pangolin")	ALL=("immune") AND ALL=("checkpoint" OR "cell surface protein" OR "CTLA-4" OR "PD-1" OR "PD-L1") AND ALL=("Pholidoea" OR "pangolin")	ALL=("immune") AND ALL=("MHC") AND ALL=("Pholidoea" OR "pangolin")	0	0	0
10	Chiroptera	ALL=("immune") AND ALL=("cancer" OR "tumor" OR "tumour" OR "metastasis" OR "metastatic") AND ALL=("Chiroptera" OR "Megachiroptera" OR "Microchiroptera" OR "myotis" OR "Rousettus " OR "Pteropus") AND PY=(2009-2019)	ALL=("immune") AND ALL=("checkpoint" OR "cell surface protein" OR "CTLA-4" OR "PD-1" OR "PD-L1") AND ALL=("Chiroptera" OR "Megachiroptera" OR "Microchiroptera" OR "myotis" OR "Rousettus " OR "Pteropus") AND PY=(2009-2019)	ALL=("immune") AND ALL=("MHC") AND ALL=("Chiroptera" OR "Megachiroptera" OR "Microchiroptera" OR "myotis" OR "Rousettus " OR "Pteropus") AND PY=(2009-2019)	5	0	7	ALL=("immune") AND ALL=("cancer" OR "tumor" OR "tumour" OR "metastasis" OR "metastatic") AND ALL=("Chiroptera" OR "Megachiroptera" OR "Microchiroptera" OR "myotis" OR "Rousettus " OR "Pteropus")	ALL=("immune") AND ALL=("checkpoint" OR "cell surface protein" OR "CTLA-4" OR "PD-1" OR "PD-L1") AND ALL=("Chiroptera" OR "Megachiroptera" OR "Microchiroptera" OR "myotis" OR "Rousettus " OR "Pteropus")	ALL=("immune") AND ALL=("MHC") AND ALL=("Chiroptera" OR "Megachiroptera" OR "Microchiroptera" OR "myotis" OR "Rousettus " OR "Pteropus")	5	0	8
11	Eulipotyphla	ALL=("immune") AND ALL=("cancer" OR "tumor" OR "tumour" OR "metastasis" OR "metastatic") AND ALL=("Eulipotyphla" OR "Soricidae" OR "Talpidae" OR "Erinaceidae" OR "shrew") AND PY=(2009-2019)	ALL=("immune") AND ALL=("checkpoint" OR "cell surface protein" OR "CTLA-4" OR "PD-1" OR "PD-L1") AND ALL=("Eulipotyphla" OR "Soricidae" OR "Talpidae" OR "Erinaceidae" OR "shrew") AND PY=(2009-2019)	ALL=("immune") AND ALL=("MHC") AND ALL=("Eulipotyphla" OR "Soricidae" OR "Talpidae" OR "Erinaceidae" OR "shrew") AND PY=(2009-2019)	6	0	6	ALL=("immune") AND ALL=("cancer" OR "tumor" OR "tumour" OR "metastasis" OR "metastatic") AND ALL=("Eulipotyphla" OR "Soricidae" OR "Talpidae" OR "Erinaceidae" OR "shrew")	ALL=("immune") AND ALL=("checkpoint" OR "cell surface protein" OR "CTLA-4" OR "PD-1" OR "PD-L1") AND ALL=("Eulipotyphla" OR "Soricidae" OR "Talpidae" OR "Erinaceidae" OR "shrew")	ALL=("immune") AND ALL=("MHC") AND ALL=("Eulipotyphla" OR "Soricidae" OR "Talpidae" OR "Erinaceidae" OR "shrew")	7	0	6
12	Xenarthra	ALL=("immune") AND ALL=("cancer" OR "tumor" OR "tumour" OR "metastasis" OR "metastatic") AND ALL=("Xenarthra" OR "sloth" OR "anteater") AND PY=(2009-2019)	ALL=("immune") AND ALL=("checkpoint" OR "cell surface protein" OR "CTLA-4" OR "PD-1" OR "PD-L1") AND ALL=("Xenarthra" OR "sloth" OR "anteater") AND PY=(2009-2019)	ALL=("immune") AND ALL=("MHC") AND ALL=("Xenarthra" OR "sloth" OR "anteater") AND PY=(2009-2019)	4	0	1	ALL=("immune") AND ALL=("cancer" OR "tumor" OR "tumour" OR "metastasis" OR "metastatic") AND ALL=("Xenarthra" OR "sloth" OR "anteater")	ALL=("immune") AND ALL=("checkpoint" OR "cell surface protein" OR "CTLA-4" OR "PD-1" OR "PD-L1") AND ALL=("Xenarthra" OR "sloth" OR "anteater")	ALL=("immune") AND ALL=("MHC") AND ALL=("Xenarthra" OR "sloth" OR "anteater")	4	0	1
13	Hyracoidea	ALL=("immune") AND ALL=("cancer" OR "tumor" OR "tumour" OR "metastasis" OR "metastatic") AND ALL=("Hyracoidea" OR "hyrax") AND PY=(2009-2019)	ALL=("immune") AND ALL=("checkpoint" OR "cell surface protein" OR "CTLA-4" OR "PD-1" OR "PD-L1") AND ALL=("Hyracoidea" OR "hyrax") AND PY=(2009-2019)	ALL=("immune") AND ALL=("MHC") AND ALL=("Hyracoidea" OR "hyrax") AND PY=(2009-2019)	0	0	0	ALL=("immune") AND ALL=("cancer" OR "tumor" OR "tumour" OR "metastasis" OR "metastatic") AND ALL=("Hyracoidea" OR "hyrax")	ALL=("immune") AND ALL=("checkpoint" OR "cell surface protein" OR "CTLA-4" OR "PD-1" OR "PD-L1") AND ALL=("Hyracoidea" OR "hyrax")	ALL=("immune") AND ALL=("MHC") AND ALL=("Hyracoidea" OR "hyrax")	0	0	0
14	Proboscidea	ALL=("immune") AND ALL=("cancer" OR "tumor" OR "tumour" OR "metastasis" OR "metastatic") AND ALL=("Proboscidea" OR "proboscid" OR "elephant") AND PY=(2009-2019)	ALL=("immune") AND ALL=("checkpoint" OR "cell surface protein" OR "CTLA-4" OR "PD-1" OR "PD-L1") AND ALL=("Proboscidea" OR "proboscid" OR "elephant") AND PY=(2009-2019)	ALL=("immune") AND ALL=("MHC") AND ALL=("Proboscidea" OR "proboscid" OR "elephant") AND PY=(2009-2019)	9	0	3	ALL=("immune") AND ALL=("cancer" OR "tumor" OR "tumour" OR "metastasis" OR "metastatic") AND ALL=("Proboscidea" OR "proboscid" OR "elephant")	ALL=("immune") AND ALL=("checkpoint" OR "cell surface protein" OR "CTLA-4" OR "PD-1" OR "PD-L1") AND ALL=("Proboscidea" OR "proboscid" OR "elephant")	ALL=("immune") AND ALL=("MHC") AND ALL=("Proboscidea" OR "proboscid" OR "elephant")	9	0	8
15	Sirenia	ALL=("immune") AND ALL=("cancer" OR "tumor" OR "tumour" OR "metastasis" OR "metastatic") AND ALL=("Sirenia" OR "sea cow" OR "manatee") AND PY=(2009-2019)	ALL=("immune") AND ALL=("checkpoint" OR "cell surface protein" OR "CTLA-4" OR "PD-1" OR "PD-L1") AND ALL=("Sirenia" OR "sea cow" OR "manatee") AND PY=(2009-2019)	ALL=("immune") AND ALL=("MHC") AND ALL=("Sirenia" OR "sea cow" OR "manatee") AND PY=(2009-2019)	4	0	2	ALL=("immune") AND ALL=("cancer" OR "tumor" OR "tumour" OR "metastasis" OR "metastatic") AND ALL=("Sirenia" OR "sea cow" OR "manatee")	ALL=("immune") AND ALL=("checkpoint" OR "cell surface protein" OR "CTLA-4" OR "PD-1" OR "PD-L1") AND ALL=("Sirenia" OR "sea cow" OR "manatee")	ALL=("immune") AND ALL=("MHC") AND ALL=("Sirenia" OR "sea cow" OR "manatee")	4	0	2
16	Marsupial	ALL=("immune") AND ALL=("cancer" OR "tumor" OR "tumour" OR "metastasis" OR "metastatic") AND ALL=("marsupial" OR "marsupialia" OR "sarcophilus" OR "Phascolarctos" OR "macropod" OR "trichosurus" OR " monodelphis") AND PY=(2009-2019)	ALL=("immune") AND ALL=("checkpoint" OR "cell surface protein" OR "CTLA-4" OR "PD-1" OR "PD-L1") AND ALL=("marsupial" OR "marsupialia" OR "sarcophilus" OR "Phascolarctos" OR "macropod" OR "trichosurus" OR " monodelphis") AND PY=(2009-2019)	ALL=("immune") AND ALL=("MHC") AND ALL=("marsupial" OR "marsupialia" OR "sarcophilus" OR "Phascolarctos" OR "macropod" OR "trichosurus" OR " monodelphis") AND PY=(2009-2019)	78	3	52	ALL=("immune") AND ALL=("cancer" OR "tumor" OR "tumour" OR "metastasis" OR "metastatic") AND ALL=("marsupial" OR "marsupialia" OR "sarcophilus" OR "Phascolarctos" OR "macropod" OR "trichosurus" OR " monodelphis")	ALL=("immune") AND ALL=("checkpoint" OR "cell surface protein" OR "CTLA-4" OR "PD-1" OR "PD-L1") AND ALL=("marsupial" OR "marsupialia" OR "sarcophilus" OR "Phascolarctos" OR "macropod" OR "trichosurus" OR " monodelphis")	ALL=("immune") AND ALL=("MHC") AND ALL=("marsupial" OR "marsupialia" OR "sarcophilus" OR "Phascolarctos" OR "macropod" OR "trichosurus" OR " monodelphis")	97	3	72
17	Monotreme	ALL=("immune") AND ALL=("cancer" OR "tumor" OR "tumour" OR "metastasis" OR "metastatic") AND ALL=("monotreme" OR "monotremata" OR "echidna" OR "platypus") AND PY=(2009-2019)	ALL=("immune") AND ALL=("checkpoint" OR "cell surface protein" OR "CTLA-4" OR "PD-1" OR "PD-L1") AND ALL=("monotreme" OR "monotremata" OR "echidna" OR "platypus") AND PY=(2009-2019)	ALL=("immune") AND ALL=("MHC") AND ALL=("monotreme" OR "monotremata" OR "echidna" OR "platypus") AND PY=(2009-2019)	5	0	2	ALL=("immune") AND ALL=("cancer" OR "tumor" OR "tumour" OR "metastasis" OR "metastatic") AND ALL=("monotreme" OR "monotremata" OR "echidna" OR "platypus")	ALL=("immune") AND ALL=("checkpoint" OR "cell surface protein" OR "CTLA-4" OR "PD-1" OR "PD-L1") AND ALL=("monotreme" OR "monotremata" OR "echidna" OR "platypus")	ALL=("immune") AND ALL=("MHC") AND ALL=("monotreme" OR "monotremata" OR "echidna" OR "platypus")	6	0	3

### Sheet: S2_genes
Table S2. Summary and genes and plasmids
Gene	Alt. names	Ref. Number	Surface-expressed protein vector	FASTp_ID	Secreted-protein Vector	Fluorescent protein	Potential co-receptors	Confirmed binding	FACSCanto II excitation (nm)	FACSCanto II emission (nm/width)	Astrios excitation (nm)	Astrios emission (nm/width)
TNFSF9	41BBL, 4-1BBL, CD137L	XM_003762879.1	pAF91.2	92	pAF92.3_CHE	mCherry	TNFRSF9	TNFRSF9	NA	NA	532	622/22
TNFRSF9	41BB, 4-1BB, CD137, ILA	XM_003765221.1	pAF116.1	137	pAF137.4c1_CHE	mCherry	TNFSF9	TNFSF9	NA	NA	532	622/22
TNFRSF9	41BB, 4-1BB, CD137, ILA	XM_003765221.1	pAF116.1	138	pAF138.7_CIT	mCitrine	TNFSF9	TNFSF9	488	530/30	488	513/26
TNFRSF9	41BB, 4-1BB, CD137, ILA	XM_003765221.1	pAF116.1	139	pAF139.2_BFP	mTAG-BFP	TNFSF9	TNFSF9	405	450/50	405	448/59
CD80	B7-1, B7.1, CD28LG1	ENSSHAT00000008723	pAF117.3	143	pAF143.1_CHE	mCherry	CTLA4, CD28, PDL1	CTLA4	NA	NA	532	622/22
TNFRSF9	41BB, 4-1BB, CD137, ILA	XM_003765221.1	pAF116.1	160	pAF160.1_AZU	mAzurite	TNFSF9	TNFSF9	405	450/50	405	448/59
TNFRSF9	41BB, 4-1BB, CD137, ILA	XM_003765221.1	pAF116.1	161	pAF161.3_CER	mCerulean3	TNFSF9	TNFSF9	405	450/50	405	448/59
TNFRSF9	41BB, 4-1BB, CD137, ILA	XM_003765221.1	pAF116.1	163	pAF163.1_NEP	mNeptune2	TNFSF9	TNFSF9	633	660/20	640	671/30
TNFRSF9	41BB, 4-1BB, CD137, ILA	XM_003765221.1	pAF116.1	164	pAF164.3_OFP	mOrange	TNFSF9	TNFSF9	488	585/42	532	561/4 or 576/21
PDCD1	CD279, hSLE1, PD-1, PD1	PRJNA381841*	pAF145.1	174	pAF174.1_CIT	mCitrine	PD-L1, PD-L2	PDL1, PDL2	488	530/30	488	513/26
CD200	OX-2, MRC, MOX1, MOX2	ENSSHAT00000000104.1	pMK1.1A	176.1	pAF176.1_OFP	mOrange	CD200R	CD200R1	488	585/42	532	561/4 or 576/21
CD200	OX-2, MRC, MOX1, MOX2	ENSSHAT00000000104.1	pMK1.1A	176.11	176.11_BFP	mTAG-BFP	CD200R	CD200R1	405	450/50	405	448/59
CD200R1	CD200R, HCRTR2, OX2R, MOX2R	XM_012547024.1	pNP1.2	177.15	pAF177.15_BFP	mTAG_BFP	CD200	CD200	405	450/50	405	448/59
CD200R1	CD200R, HCRTR2, OX2R, MOX2R	XM_012547024.1	pNP1.2	177.37	pAF177.37_OFP	mOrange	CD200	CD200	488	585/42	532	561/4 or 576/21
CD47	IAP, OA3, MER6	KY856750.1	pPM1.3c1	178.1	pAF178.1_CHE	mCherry	SIRPA, THBS1, THBS2	SIRPA	NA	NA	532	622/22
SIRPA	PTPNS1, BIT, CD172a, MFR, MYD-1, P84, SHPS-1, SHPS1, SIRP, SIRPalpha2	ENSSHAT00000015780	pAF96.1	179	pAF179.1/2	mCherry	CD47	NA	NA	NA	532	622/22
CTLA4	CTLA-4, CD, CD152, GSE, CELIAC3, IDDM12	ENSSHAT00000019213	pAF148.1_CIT	197	pAF197.14_CHE	mCherry	CD80, CD86, ICOSL	CD80, CD86	488	530/30	488	513/26
CD274	PDL1, PD-L1, B7-H1	PRJNA381841*	pAF146.2	NA	NA	NA	PD1, CD80	PD1	NA	NA	NA	NA
PDCD1LG2	PDL2, B7-DC, bA574F11.2, Btdc, CD273, PD-L2	KY075917.1	pAF147.3	NA	NA	NA	PD-1, RGMB	PD1	NA	NA	NA	NA
			* Sequences obtained from de novo assmblies produced from FASTA files using Trinity (Grabherr MG, et al., 2011)

### Sheet: S3_vectors
Table S3. Vector backbones and insert cassette components.
Vector	Backbone	Restriction Enzyme	Functional Component	Transmembrane Type	Reporter	Affinity Tag
pAF112	pAF111	SfiI	Luciferase, hygromycin resistance, and SB100X	-	-	-
pAF116	pAF112.7	SfiI	Devil 41BB full length	I	-	-
pAF117	pAF112.7	SfiI	Devil CD80 full length	I	-	-
pAF118	pAF112.7	SfiI	Devil CD86 full length	I	-	-
pAF123	pAF111	SfiI	Hygromycin resistance and SB100X	-	-	-
pAF137	pAF123.3c1	SfiI	Devil 41BB ECD	I	mCherry	6x-His
pAF138	pAF137.4c1	NheI, SalI	Devil 41BB ECD	I	mCitrine	6x-His
pAF143	pAF137.4c1	NotI-HF, XmaI	Devil CD80 ECD	I	mCherry	6x-His, IgG Fc
pAF145	pAF112.7	SfiI	Devil PD1 full length	I	-	-
pAF146	pAF112.7	SfiI	Devil PDL1 full length	I	-	-
pAF147	pAF112.7	SfiI	Devil PDL2 full length	I	-	-
pAF148	pAF100.4	NotI-HF, SmaI	Devil CTLA4 full length	I	mCitrine	6x-His
pAF150	pAF123.3c1	SfiI	Devil TNFA ECD	II	mCherry	6x-His
pAF160.1	pAF137.4c1	NheI, SalI	Devil 41BB ECD	I	mAzurite	6x-His
pAF161.3	pAF137.4c1	NheI, SalI	Devil 41BB ECD	I	mCerulean3	6x-His
pAF163.1	pAF137.4c1	NheI, SalI	Devil 41BB ECD	I	mNeptune2	6x-His
pAF164	pAF137.4c1	NheI, SalI	Devil 41BB ECD	I	mOrange	6x-His
pAF174	pAF138.7	NotI-HF, SmaI	Devil PD1 ECD	I	mCitrine	6x-His
pAF176_BFP	pAF139.2	NotI-HF, SmaI	Devil CD200 ECD	I	mTag-BFP	6x-His
pAF176_OFP	pAF164.3	NotI-HF, SmaI	Devil CD200 ECD	I	mOrange	6x-His
pAF177_BFP	pAF139.2	NotI-HF, SmaI	Devil CD200R1 ECD	I	mTag-BFP	6x-His
pAF177_OFP	pAF164.3	NotI-HF, SmaI	Devil CD200R1 ECD	I	mOrange	6x-His
pAF178	pAF137.4c1	NotI-HF, SmaI	Devil CD47 ECD	I	mCherry	6x-His
pAF179	pAF137.4c1	NotI-HF, SmaI	Devil SIRPA ECD	I	mCherry	6x-His
pAF197	pAF137.4c1	NotI-HF, SmaI	Devil CTLA4 ECD	I	mCherry	6x-His, IgG Fc
pAF91	pAF112.7	SfiI	Devil 41BBL full length	II	-	-
pAF92	pAF150.2	SmaI, PmeI	Devil 41BBL ECD	II	mCherry	6x-His
pAF96	pAF112.7	SfiI	Devil SIRPA full length	I	-	-
pMK01	pAF112.7	SfiI	Devil CD200 protein	I	-	-
pNP01	pAF112.7	SfiI	Devil CD200R1 full length	I	-	-
pPM01	pAF112.7	SfiI	Devil CD47 full length	I	-	-

### Sheet: S4_primers
Table S4. Primer sequences and gBlocks for plasmid assembly
Vector	Template DNA	Target DNA	Product Size (bp)	Primers	Primer sequence (5’ – 3’)	Reaction conditions
pAF91	pAF56	Devil 4-1BBL gene	756	pAF91.FOR	GTGAAAACTACCCCAAGCTGGCCTCTGAGGCCGCCACCATGGGCCCTTCGGACCCAG	1x: 98 °C for 3 min;
				pAF91.REV	GAATTGATCCCCAAGCTTGGCCTGACAGGCCCTAATTGATCACAGTTAATGTCCCAG	10x: 98 °C for 10 s, 65-56 °C for 15 s, 72 °C for 1 min;
						30x: 98 °C for 10 s, 65 °C for 15 s, 72 °C for 1 min;
						1x: 72 °C for 2 min
pAF92	pAF56	Devil 4-1BB gene	620	pAF92.FOR	GAATTCGAGAACCTTTACTTCCAGGGACCCGGGAGGGCAAATCTTGCCCACCCTC	1x: 98 °C for 1 min;
				pAF92.REV	TCCCCAAGCTTGGCCTGACAGGCCGTTTAAACCTAATTGATCACAGTTAATGTCCCAG	10x: 98 °C for 10 s, 70-60 °C for 15 s, 72 °C for 45 s
						25x: 98 °C for 10 s, 70 °C for 15 s, 72 °C for 45 s
						1x: 72 °C for 2 min
pAF96	DFT2 RV tumour cDNA	Devil SIRPA gene	1585	pAF96.FOR	GTGAAAACTACCCCAAGCTGGCCTCTGCGGCCGCCACCATGGAGCCTGCCCGCGGCTC	1x: 98 °C for 3 min;
				pAF96.REV	GAATTGATCCCCAAGCTTGGCCTGACTCACTTCCTTTGGACTTGGACACTGGCGTAC	10x: 98 °C for 10 s, 65-56 °C for 15 s, 72 °C for 1 min;
						30x: 98 °C for 10 s, 65 °C for 15 s, 72 °C for 1 min;
						1x: 72 °C for 2 min
pAF111	pSBbi-BH	pAF111-vector (PCR amplicon + DpnI digest)		pAF111-vec.FOR	CAGGCATGCAAGCTCGAATattttgttaaaattggatccctatacag	1x: 95 °C for 3 min;
				pAF111-1.REV	TGTGGGAGGTTTTTTaacgcttacaatttcctgatgcggtattttctc	10x: 98 °C for 15 s, 70-60 °C for 15 s, 72 °C for 7 min;
	pCMV(CAT)T7-SB100	pAF111-2 fragment		pAF111-2.FOR	aactgtatagggatccaattttaacaaaatATTCGAGCTTGCATGCCTGCAGGTC	25x: 98 °C for 15 s, 68 °C for 15 s, 72 °C for 7 min;
				pAF111-2.REV	gaaattgtaagcgttAAAAAACCTCCCACACCTCCCCCTGAAC	1x: 72 °C for 7 min
pAF112	pSBtet_Hyg	pAF112 insert 1 (luc2)	1700	pAF109-1.FOR	tctctttccctgtagaaacctctgcaccgccaccatggaagatgccaaaaacattaag	1x: 95 °C for 3 min;
				pAF109-1.REV	tagtagctccactgcccacggcgatcttgccgcccttc	10x: 98 °C for 15 s, 70-60 °C for 15 s, 72 °C for 2 min;
	pSBbi_BH	pAF112 insert 2 (P2A-Hygro)	1167	pAF109-2.FOR	ggcaagatcgccgtgggcagtggagctactaacttcagcctgctgaag	25x: 98 °C for 15 s, 65 °C for 15 s, 72 °C for 2 min;
				pAF109-2.REV	gccaccaccttctgataggcagcctgcacctgaggagtgaattca	1x: 72 °C for 5 min
pAF116	Devil lymphocyte cDNA	Devil 4-1BB gene	904	pAF116.FOR	GTCGTGAAAACTACCCCAAGCTGGCCTCTGAGGCCATGGTAAACAGCTACAATAGACTGG	1x: 95 °C for 3 min;
				pAF116.FOR	TAGAGAATTGATCCCCAAGCTTGGCCTGACAGGCCTCACTGTTTGGAGTCTTTTAAAAACAGC	10x: 98 °C for 15 s, 65-58 °C for 15 s, 72 °C for 90 s;
						30x: 98 °C for 15 s, 65 °C for 15 s, 72 °C for 90 s;
						1x: 72 °C for 5 min
pAF117	Devil lymphocyte cDNA	Devil CD80 gene	1006	pAF117.FOR	GTCGTGAAAACTACCCCAAGCTGGCCTCTGAGGCCATGGCCCAATCCAGGTTCTCA	1x: 95 °C for 3 min;
				pAF117.REV	TAGAGAATTGATCCCCAAGCTTGGCCTGACAGGCCTCACACACTGGCTGTCTTGTCAG	10x: 98 °C for 15 s, 65-58 °C for 15 s, 72 °C for 90 s;
						30x: 98 °C for 15 s, 65 °C for 15 s, 72 °C for 90 s;
						1x: 72 °C for 5 min
pAF118	Devil lymphocyte cDNA	Devil CD86 gene	1003	pAF118.FOR	GTCGTGAAAACTACCCCAAGCTGGCCTCTGAGGCCATGGGTACTATGGACCAGAAAAACATTTTG	1x: 95 °C for 3 min;
				pAF118.REV	TAGAGAATTGATCCCCAAGCTTGGCCTGACAGGCCTCATCTATCTTCTGTCTTTTCACATACTCC	10x: 98 °C for 15 s, 65-58 °C for 15 s, 72 °C for 90 s;
						30x: 98 °C for 15 s, 65 °C for 15 s, 72 °C for 90 s;
						1x: 72 °C for 5 min
pAF123	pAF111 Bsu36i digest	pSBbi-Hyg Bsu36i digest	1063	NA	NA	T4 ligase assembly - no PCR needed
pAF125	pVITRO1-dV-IgG1/κ	pAF125-1 (human IgG1-furin-T2A)	1161	pAF125.FOR	gtcgtgaaaactaccccaagctggcctctgaggccgccaccATGGACTGGACCTGGAGGAT	1x: 95 °C for 3 min;
				pAF125-1.REV	caccgcatgttagaagacttcctctgccctctccgcttccggatcgcttACGacgTTTACCCGGAGACAGGGAGAGGC	10x: 98 °C for 15 s, 70-60 °C for 15 s, 72 °C for 1 min;
	pVITRO1-dV-IgG1/κ	pAF125-2 (furin-T2A-human Igκ)	483	pAF125-1.FOR	cagaggaagtcttctaacatgcggtgacgtggaggagaatcccggccctATGTTGCCATCACAACTCATTGGGTTTC	25x: 98 °C for 15 s, 60 °C for 15 s, 72 °C for 1 min;
				pAF125.REV	tagagaattgatccccaagcttggcctgacaggccCTAACACTCTCCCCTGTTGAAGCT	1x: 72 °C for 5 min
	pAF125-1 + pAF125-2	pAF125 recombinant antibody	1618	pAF125.FOR	gtcgtgaaaactaccccaagctggcctctgaggccgccaccATGGACTGGACCTGGAGGAT	1x: 95 °C for 3 min;
	* overlap extension PCR			pAF125.REV	tagagaattgatccccaagcttggcctgacaggccCTAACACTCTCCCCTGTTGAAGCT	10x: 98 °C for 15 s, 70-60 °C for 15 s, 72 °C for 1 min;
						25x: 98 °C for 15 s, 60 °C for 15 s, 72 °C for 1 min;
						1x: 72 °C for 5 min
pAF137	Devil lymphocyte cDNA	Devil 4-1BB gene	654	pAF137-1.FOR	GTGAAAACTACCCCAAGCTGGCCTCTGCGGCCGCCACCATGGTAAACAGCTACAATAGACTGGAGG	1x: 95 °C for 3 min;
				pAF137-1.REV	CAGCGGAGCCAGCGGATCCCTGGAAGTAAAGGTTCTCCCCGGGCTGATGGTTCTTATCAATGTGCACG	10x: 98 °C for 15 s, 70-61 °C for 15 s, 72 °C for 1 min;
						50x: 98 °C for 15 s, 68 °C for 15 s, 72 °C for 1 min;
						1x: 72 °C for 3 min
	pTRE-Dual2	mCherry gene	815	pAF137-2a.FOR	CTTCCAGGGATCCGCTGGCTCCGCTGCTGGTTCTGGCGAATTCCATCATCACCATCACCATGTCGACATGGTGAGCAAGGGCGAGG	1x: 95 °C for 3 min;
				pAF137-2.REV	TAGAGAATTGATCCCCAAGCTTGGCCTGACGCTAGCCTACTTGTACAGCTCGTCCATG	10x: 98 °C for 15 s, 70-61 °C for 15 s, 72 °C for 1 min;
						50x: 98 °C for 15 s, 68 °C for 15 s, 72 °C for 1 min;
						1x: 72 °C for 3 min
pAF138	pAF94	mCitrine gene	778	pAF138.FOR	GAATTCCATCATCACCATCACCATGTCGACGTGAGCAAGGGCGAGGAGC	1x: 95 °C for 3 min;
				pAF138.REV	AATTGATCCCCAAGCTTGGCCTGACGCTAGCCTACTTGTACAGCTCGTCCATGCCCAG	10x: 98 °C for 15 s, 70-60 °C for 15 s, 72 °C for 45 s
						30x: 98 °C for 15 s, 68 °C for 15 s, 72 °C for 45 s
						1x: 72 °C for 5 min
pAF139	pSBbi-BH	mTag-BFP gene	763	pAF139.FOR	GAATTCCATCATCACCATCACCATGTCGACATGAGCGAGCTGATTAAGGAGAACATGC	1x: 95 °C for 3 min;
				pAF139.REV	AATTGATCCCCAAGCTTGGCCTGACGCTAGCCTAGTTCAGCTTGTGCCCCAGTTTGC	10x: 98 °C for 15 s, 70-60 °C for 15 s, 72 °C for 45 s
						30x: 98 °C for 15 s, 68 °C for 15 s, 72 °C for 45 s
						1x: 72 °C for 5 min
pAF143	pAF117	pAF143-1, saha_CD80_ECD	781	pAF142-1.FOR	gaaaactaccccaagctggcctctgcggccgccaccATGGCCCAATCCAGGTTCTCA	1x: 98 °C for 1 min;
				pAF143-1.REV	TGGGCTTTGGTGTGGAACTGGGGCCCTCGATATCTGGTTGGAAAGTTGGCACATTGAC	10x: 98 °C for 10 s, 70-60 °C for 15 s, 72 °C for 45 s
	pAF06	pAF143-2, saha_IgG-Fc	751	pAF143-2.FOR	GTCAATGTGCCAACTTTCCAACCAGATATCGAGGGCCCCAGTTCCACACC	25x: 98 °C for 10 s, 70 °C for 15 s, 72 °C for 45 s
				pAF143-2.REV	atccCTGGAAGTAAAGGTTCTCcccgggTGAATTCGAGATTGTCCTCTGGGAATATTG	1x: 72 °C for 2 min
pAF145	gbAF009	Devil PD-1 gene	875	NA	cgtgaaaactaccccaagctggcctctgcggccGCCACCATGGGGCCCTCCTGGAGCAGCGGGCTGATCTTCTGCATGGGGCTGCTTCTCTGGACCTCACAGCAGTCGCCAGTGAAAACCGAATATACCCTTGGCTTTTGGCCACTCCAGCTCTCAAGGACAGAAGGAGAAAACGCCACTTTTATCTGCAACGTCTCCAGCAAGTTAAAAGCTCCCATCTTAAACTGGTACCGAGAAAAGAATGGCAGCCAGCCGGAGAAGTTAGCTGCCTACCCCAAAGACACGCCCAGCTCTCACCTGCAGGACAGGTACCACATAGCCATGAAGGGCCACAAGCGGTTCTATGAGATGACCATCTTGGGGCTGCGGCTGAACGACAGTGGGAGATACTTCTGCGGA…	NA
pAF146	pAF48.4	Devil PD-L1 gene	863	pAF146.FOR	GTCGTGAAAACTACCCCAAGCTGGCCTCTGCGGCCGCCACCATGATTTGG	1x: 98 °C for 1 min;
				pAF146-1.REV	TTATGTGGAAAGGTAATTTTTCTCTTTGGCTATCATTCTCACATGTTTTTTTCTAAAGCTCTGAAGCATC	10x: 98 °C for 10 s, 65-55 °C for 15 s, 72 °C for 45 s
						30x: 98 °C for 10 s, 60 °C for 15 s, 72 °C for 45 s
						1x: 72 °C for 2 min
	Overlap extension of pAF146-1 insert	Devil PD-L1 gene	898	pAF146.FOR	GTCGTGAAAACTACCCCAAGCTGGCCTCTGCGGCCGCCACCATGATTTGG	1x: 98 °C for 1 min;
				pAF146-2.REV	tagagaattgatccccaagcttggcctgacaggccTTATGTGGAAAGGTAATTTTTCTCTTTGGC	10x: 98 °C for 10 s, 70-60 °C for 15 s, 72 °C for 45 s
						25x: 98 °C for 10 s, 70 °C for 15 s, 72 °C for 45 s
						1x: 72 °C for 2 min
pAF147	pAF36	Devil PD-L2 gene	895	pAF147.FOR	GTCGTGAAAACTACCCCAAGCTGGCCTCTGCGGCCGCCACCATGTTCTTCC	1x: 98 °C for 1 min;
				pAF147.REV	TAGAGAATTGATCCCCAAGCTTGGCCTGACAGGCCTCACAAGTTCACACCAGTTCTGC	10x: 98 °C for 10 s, 70-60 °C for 15 s, 72 °C for 45 s
						25x: 98 °C for 10 s, 70 °C for 15 s, 72 °C for 45 s
						1x: 72 °C for 2 min
pAF148	pAF02	Devil CTLA-4 gene	737	pAF148.FOR	gtcgtgaaaactaccccaagctggcctctgCggccgccaccATGGTTC	1x: 95 °C for 3 min;
				pAF148.REV	tccCTGGAAGTAAAGGTTCTCcccgggGTTGATGGGAATAAAATATGGTTGAAATTGC	10x: 98 °C for 15 s, 70-60 °C for 15 s, 72 °C for 45 s;
						25x: 98 °C for 15 s, 70 °C for 15 s, 72 °C for 45 s;
						1x: 72 °C for 5 min
pAF160	mAzurite Addgene #54617	mAzurite	720	pAF160.FOR	GAATTCCATCATCACCATCACCATGTCGACGTGAGCAAGGGCGAGGAG	1x: 98 °C for 1 min;
				pAF160.REV	AATTGATCCCCAAGCTTGGCCTGACGCTAGCCTACTTGTACAGCTCGTCCATGCC	10x: 98 °C for 10 s, 70-60 °C for 15 s, 72 °C for 45 s
						25x: 98 °C for 10 s, 70 °C for 15 s, 72 °C for 45 s
						1x: 72 °C for 2 min
pAF161	mCerulean3 Addgene #54730	Cerulean3 gene	769	pAF160.FOR	GAATTCCATCATCACCATCACCATGTCGACGTGAGCAAGGGCGAGGAG	1x: 98 °C for 1 min;
				pAF160.REV	AATTGATCCCCAAGCTTGGCCTGACGCTAGCCTACTTGTACAGCTCGTCCATGCC	10x: 98 °C for 10 s, 70-60 °C for 15 s, 72 °C for 45 s
						25x: 98 °C for 10 s, 70 °C for 15 s, 72 °C for 45 s
						1x: 72 °C for 2 min
pAF163	mNeptune2 Addgene #54837	Neptune2 gene	769	pAF160.FOR	GAATTCCATCATCACCATCACCATGTCGACGTGAGCAAGGGCGAGGAG	1x: 98 °C for 1 min;
				pAF160.REV	AATTGATCCCCAAGCTTGGCCTGACGCTAGCCTACTTGTACAGCTCGTCCATGCC	10x: 98 °C for 10 s, 70-60 °C for 15 s, 72 °C for 45 s
						25x: 98 °C for 10 s, 70 °C for 15 s, 72 °C for 45 s
						1x: 72 °C for 2 min
pAF164	mOrange Addgene #54499	mOrange gene	769	pAF160.FOR	GAATTCCATCATCACCATCACCATGTCGACGTGAGCAAGGGCGAGGAG	1x: 98 °C for 1 min;
				pAF160.REV	AATTGATCCCCAAGCTTGGCCTGACGCTAGCCTACTTGTACAGCTCGTCCATGCC	10x: 98 °C for 10 s, 70-60 °C for 15 s, 72 °C for 45 s
						25x: 98 °C for 10 s, 70 °C for 15 s, 72 °C for 45 s
						1x: 72 °C for 2 min
pAF174	pAF145	Devil PD-1 gene	440	pAF174.FOR	CGTGAAAACTACCCCAAGCTGGCCTCTGCGGCCGCCACCATGGGGCCCTCCTGGAGC	1x: 98 °C for 1 min;
				pAF174.REV	GCGGATCCCTGGAAGTAAAGGTTCTCCCCGGGCTTTTCGGATTGTGCTTGGGTGGTG	10x: 98 °C for 10 s, 70-60 °C for 15 s, 72 °C for 45 s
						25x: 98 °C for 10 s, 70 °C for 15 s, 72 °C for 45 s
						1x: 72 °C for 2 min
pAF176_OFP	pMK01	Devil CD200 gene	772	pAF176.FOR	GTGAAAACTACCCCAAGCTGGCCTCTGCGGCCGCCACCATGGAGCTGCAAGTACATG	1x: 98 °C for 1 min;
				pAF176.REV	GCGGATCCCTGGAAGTAAAGGTTCTCCCCGGGGCCTGTGCCATTTTTGTTTGGGATC	10x: 98 °C for 10 s, 70-60 °C for 15 s, 72 °C for 45 s
						25x: 98 °C for 10 s, 70 °C for 15 s, 72 °C for 45 s
						1x: 72 °C for 2 min
pAF176_BFP	pMK01	Devil CD200 gene	772	pAF176.FOR	GTGAAAACTACCCCAAGCTGGCCTCTGCGGCCGCCACCATGGAGCTGCAAGTACATG	1x: 98 °C for 1 min;
				pAF176.REV	GCGGATCCCTGGAAGTAAAGGTTCTCCCCGGGGCCTGTGCCATTTTTGTTTGGGATC	10x: 98 °C for 10 s, 70-60 °C for 15 s, 72 °C for 45 s
						25x: 98 °C for 10 s, 70 °C for 15 s, 72 °C for 45 s
						1x: 72 °C for 2 min
pAF177_OFP	pNP01	Devil CD200R1 gene	820	pAF177.FOR	GTGAAAACTACCCCAAGCTGGCCTCTGCGGCCGCCACCATGGAAATGAACTCC	1x: 98 °C for 1 min;
				pAF177.REV	GCGGATCCCTGGAAGTAAAGGTTCTCCCCGGGTTTTGAAGAAGTCTGGGGACTAAGG	10x: 98 °C for 10 s, 70-60 °C for 15 s, 72 °C for 45 s
						25x: 98 °C for 10 s, 70 °C for 15 s, 72 °C for 45 s
						1x: 72 °C for 2 min
pAF177_BFP	pNP01	Devil CD200R1 gene	820	pAF177.FOR	GTGAAAACTACCCCAAGCTGGCCTCTGCGGCCGCCACCATGGAAATGAACTCC	1x: 98 °C for 1 min;
				pAF177.REV	GCGGATCCCTGGAAGTAAAGGTTCTCCCCGGGTTTTGAAGAAGTCTGGGGACTAAGG	10x: 98 °C for 10 s, 70-60 °C for 15 s, 72 °C for 45 s
						25x: 98 °C for 10 s, 70 °C for 15 s, 72 °C for 45 s
						1x: 72 °C for 2 min
pAF178_CHE	pPM01	Devil CD47 gene	481	pAF178.FOR	GTGAAAACTACCCCAAGCTGGCCTCTGCGGCCGCCACCATGTGGCCGTTGG	1x: 98 °C for 1 min;
				pAF178.REV	GCGGATCCCTGGAAGTAAAGGTTCTCCCCGGGTGGATAAAACCATGAAACCACATGATACTTTAG	10x: 98 °C for 10 s, 70-60 °C for 15 s, 72 °C for 45 s
						25x: 98 °C for 10 s, 70 °C for 15 s, 72 °C for 45 s
						1x: 72 °C for 2 min
pAF179_CHE	DFT2 RV tumour cDNA	Devil SIRPA gene	1166	pAF96.FOR	gtgaaaactaccccaagctggcctctgcggccGCCACCATGGAGCCTGCCCGCGGCTC	1x: 98 °C for 3 min;
				pAF179.REV	ggatccCTGGAAGTAAAGGTTCTCcccgggTTGGGATCCAGGCTCCGACTCCTTTTTG	10x: 98 °C for 10 s, 65-56 °C for 15 s, 72 °C for 1 min;
						30x: 98 °C for 10 s, 65 °C for 15 s, 72 °C for 1 min;
						1x: 72 °C for 2 min
pAF197	pAF148	pAF197-1, saha_CTLA4_ECD		pAF148-1.FOR	gtcgtgaaaactaccccaagctggcctctgCggccgccaccATGGTTC	1x: 98 °C for 1 min;
				pAF197-1.REV	AGCATGTACATTCTGTGGGCTTTGGGATATCTTCAAAGTCTGGACAAGGTTCAGCATC	10x: 98 °C for 10 s, 70-60 °C for 15 s, 72 °C for 45 s
	Devil lymphocyte cDNA	pAF197-2, saha_IgG-Fc with C-term PGK sequence		pAF197-2.FOR	CCAAAGCCCACAGAATGTACATGCTGCAAATGC	25x: 98 °C for 10 s, 70 °C for 15 s, 72 °C for 45 s
				pAF197-2.REV	ggatccCTGGAAGTAAAGGTTCTCcccgggTTTACCtGGGctaGCAGAGATTGTCCTC	1x: 72 °C for 2 min

### Sheet: S5_gBlocks
Table S5. gBlocks used for assembling plasmids
ID#	gBlock_function	sequence	length	plasmid
gbAF009	pAF145_saha_PD1_FL_DN10617	cgtgaaaactaccccaagctggcctctgcggccGCCACCATGGGGCCCTCCTGGAGCAGCGGGCTGATCTTCTGCATGGGGCTGCTTCTCTGGACCTCACAGCAGTCGCCAGTGAAAACCGAATATACCCTTGGCTTTTGGCCACTCCAGCTCTCAAGGACAGAAGGAGAAAACGCCACTTTTATCTGCAACGTCTCCAGCAAGTTAAAAGCTCCCATCTTAAACTGGTACCGAGAAAAGAATGGCAGCCAGCCGGAGAAGTTAGCTGCCTACCCCAAAGACACGCCCAGCTCTCACCTGCAGGACAGGTACCACATAGCCATGAAGGGCCACAAGCGGTTCTATGAGATGACCATCTTGGGGCTGCGGCTGAACGACAGTGGGAGATACTTCTGCGGA…	875	pAF145
